# Systematic mutational mapping reveals optimal amyloid formation for RIPK function

**DOI:** 10.64898/2026.02.19.706818

**Authors:** Mariano Martín, Benedetta Bolognesi

## Abstract

Amyloid formation, typically associated with neurodegeneration, can also serve essential biological functions. RIPK1 and RIPK3 kinases assemble functional amyloids via their RHIM domains to drive necrosome formation and necroptosis. Here, we systematically map the sequence-function relationship of these domains using deep mutagenesis combined with massively parallel assays that directly report on amyloid nucleation and necroptotic signaling. Analysis of ∼3,000 mutations across RIPK1 and RIPK3 reveals that both proteins rely on a conserved aliphatic tetrad to nucleate amyloids, but diverge mechanistically: RIPK3 nucleation is largely driven by this core interface, whereas RIPK1 requires a second aliphatic surface to achieve efficient nucleation. Cross-species comparisons with mutational atlases from mouse RIPKs show conservation of these principles, underscoring their evolutionary selection. Strikingly, functional outcomes depend on finely balanced nucleation: variants that either reduce or enhance amyloid formation impair necroptosis. Consistently, human population genetics indicates that such variants are extremely rare, suggesting evolutionary optimization of the RHIM domain at a “sweet-spot” of amyloid propensity required for signaling. By linking quantitative mutational landscapes to functional amyloid assembly, this work uncovers how evolution has tuned the amyloid propensity of RIPKs to enable robust cell death signaling. These insights not only advance our understanding of amyloid biology but also provide a framework for therapeutic modulation of necroptosis and for engineering synthetic amyloids with tailored activities.
