## Supplementary material for "Systematic mutational mapping reveals optimal amyloid formation for RIPK function": Dataset S1

### Sheet: Hoja1
Oligonucleotides Used
Primer	Sequence (5'-3')	Strand	Use
MM_01	CCAACCACAGTCTCAAGGTGAATTC	Fwd	Library amplification
MM_02	GGTGGCGGCCGCTCTAGATTA	Rev	Library amplification
MM_03	GAATTCACCTTGAGACTGTGGTTGG	Fwd	Pcup1-Sup35N plasmid linearisation
MM_04	TAATCTAGAGCGGCCGCCACC	Rev	Pcup1-Sup35N plasmid linearisation
MM_05	GCCTACATACCTCGCTCTGC	Fwd	Library quantification by qPCR
MM_06	CAACCCGGTAAGACACGACT	Rev	Library quantification by qPCR
MM_07	CCCTACACGACGCTCTTCCGATCTCCAACCACAGTCTCAAGGTGAATTC	Fwd	RIPKs Library preparation, PCR1. Frame-shifted primer with homology to Illumina sequencing primer
MM_08	CCCTACACGACGCTCTTCCGATCTNCCAACCACAGTCTCAAGGTGAATTC	Fwd	RIPKs Library preparation, PCR1. Frame-shifted primer with homology to Illumina sequencing primer
MM_09	CCCTACACGACGCTCTTCCGATCTNDCCAACCACAGTCTCAAGGTGAATTC	Fwd	RIPKs Library preparation, PCR1. Frame-shifted primer with homology to Illumina sequencing primer
MM_10	CCCTACACGACGCTCTTCCGATCTNDDCCAACCACAGTCTCAAGGTGAATTC	Fwd	RIPKs Library preparation, PCR1. Frame-shifted primer with homology to Illumina sequencing primer
MM_11	CCCTACACGACGCTCTTCCGATCTDDDKCCAACCACAGTCTCAAGGTGAATTC	Fwd	RIPKs Library preparation, PCR1. Frame-shifted primer with homology to Illumina sequencing primer
MM_12	CCCTACACGACGCTCTTCCGATCTDDKKKCCAACCACAGTCTCAAGGTGAATTC	Fwd	RIPKs Library preparation, PCR1. Frame-shifted primer with homology to Illumina sequencing primer
MM_13	CCCTACACGACGCTCTTCCGATCTDDKKKKCCAACCACAGTCTCAAGGTGAATTC	Fwd	RIPKs Library preparation, PCR1. Frame-shifted primer with homology to Illumina sequencing primer
MM_14	TTCAGACGTGTGCTCTTCCGATCTGGTGGCGGCCGCTCTAGATTA	Rev	RIPKs Library preparation, PCR1. Frame-shifted primer with homology to Illumina sequencing primer
MM_15	TTCAGACGTGTGCTCTTCCGATCTNGGTGGCGGCCGCTCTAGATTA	Rev	RIPKs Library preparation, PCR1. Frame-shifted primer with homology to Illumina sequencing primer
MM_16	TTCAGACGTGTGCTCTTCCGATCTNHGGTGGCGGCCGCTCTAGATTA	Rev	RIPKs Library preparation, PCR1. Frame-shifted primer with homology to Illumina sequencing primer
MM_17	TTCAGACGTGTGCTCTTCCGATCTNHHGGTGGCGGCCGCTCTAGATTA	Rev	RIPKs Library preparation, PCR1. Frame-shifted primer with homology to Illumina sequencing primer
MM_18	TTCAGACGTGTGCTCTTCCGATCTHHHHGGTGGCGGCCGCTCTAGATTA	Rev	RIPKs Library preparation, PCR1. Frame-shifted primer with homology to Illumina sequencing primer
MM_19	TTCAGACGTGTGCTCTTCCGATCTHHMMMGGTGGCGGCCGCTCTAGATTA	Rev	RIPKs Library preparation, PCR1. Frame-shifted primer with homology to Illumina sequencing primer
MM_20	TTCAGACGTGTGCTCTTCCGATCTHHMMMAGGTGGCGGCCGCTCTAGATTA	Rev	RIPKs Library preparation, PCR1. Frame-shifted primer with homology to Illumina sequencing primer
MM_21	AATGATACGGCGACCACCGAGATCTACACTCTTTCCCTACACGACGCTCTTC	Fwd	Library preparation, PCR2. Illumina sequencing primer. Universal Fwd primer without index.
MM_22	CAA GCA GAA GAC GGC ATA CGA GAT ggcgttgc GTG ACT GGA GTT CAG ACG TGT GCT CTT C	Rev	Library preparation, PCR2. Illumina sequencing primer. RIPK3 indels library amplification.
MM_23	CAA GCA GAA GAC GGC ATA CGA GAT attgcatt GTG ACT GGA GTT CAG ACG TGT GCT CTT C	Rev	Library preparation, PCR2. Illumina sequencing primer. RIPK3 indels library amplification.
MM_24	CAA GCA GAA GAC GGC ATA CGA GAT aacctcag GTG ACT GGA GTT CAG ACG TGT GCT CTT C	Rev	Library preparation, PCR2. Illumina sequencing primer. RIPK3 indels library amplification.
MM_25	CAA GCA GAA GAC GGC ATA CGA GAT tggttgac GTG ACT GGA GTT CAG ACG TGT GCT CTT C	Rev	Library preparation, PCR2. Illumina sequencing primer. RIPK3 indels library amplification.
MM_26	CAA GCA GAA GAC GGC ATA CGA GAT cgacggtc GTG ACT GGA GTT CAG ACG TGT GCT CTT C	Rev	Library preparation, PCR2. Illumina sequencing primer. RIPK3 indels library amplification.
MM_27	CAA GCA GAA GAC GGC ATA CGA GAT taagcctg GTG ACT GGA GTT CAG ACG TGT GCT CTT C	Rev	Library preparation, PCR2. Illumina sequencing primer. RIPK3 substitutions-indels library amplification.
MM_28	AAT GAT ACG GCG ACC ACC GAG ATC TAC AC caacgagg ACA CTC TTT CCC TAC ACG ACG CTC TTC	Fwd	Library preparation, PCR2. Illumina sequencing primer. RIPK3 substitutions library amplification.
MM_29	AAT GAT ACG GCG ACC ACC GAG ATC TAC AC ccgctagg ACA CTC TTT CCC TAC ACG ACG CTC TTC	Fwd	Library preparation, PCR2. Illumina sequencing primer. RIPK3 substitutions library amplification.
MM_30	AAT GAT ACG GCG ACC ACC GAG ATC TAC AC ggccgttc ACA CTC TTT CCC TAC ACG ACG CTC TTC	Fwd	Library preparation, PCR2. Illumina sequencing primer. RIPK3 substitutions library amplification.
MM_31	AAT GAT ACG GCG ACC ACC GAG ATC TAC AC ttgactag ACA CTC TTT CCC TAC ACG ACG CTC TTC	Fwd	Library preparation, PCR2. Illumina sequencing primer. RIPK3 substitutions library amplification.
MM_32	AAT GAT ACG GCG ACC ACC GAG ATC TAC AC gttagcgg ACA CTC TTT CCC TAC ACG ACG CTC TTC	Fwd	Library preparation, PCR2. Illumina sequencing primer. RIPK3 substitutions library amplification.
MM_33	AAT GAT ACG GCG ACC ACC GAG ATC TAC AC aggtcgaa ACA CTC TTT CCC TAC ACG ACG CTC TTC	Fwd	Library preparation, PCR2. Illumina sequencing primer. RIPK3 substitutions library amplification.
MM_34	CAA GCA GAA GAC GGC ATA CGA GAT caaccatc GTG ACT GGA GTT CAG ACG TGT GCT CTT C	Rev	Library preparation, PCR2. Illumina sequencing primer. RIPK3 substitutions library amplification.
MM_35	CAA GCA GAA GAC GGC ATA CGA GAT cctagcga GTG ACT GGA GTT CAG ACG TGT GCT CTT C	Rev	Library preparation, PCR2. Illumina sequencing primer. RIPK3 substitutions library amplification.
MM_36	CAA GCA GAA GAC GGC ATA CGA GAT gtaattat GTG ACT GGA GTT CAG ACG TGT GCT CTT C	Rev	Library preparation, PCR2. Illumina sequencing primer. RIPK3 substitutions library amplification.
MM_37	CAA GCA GAA GAC GGC ATA CGA GAT tggttgac GTG ACT GGA GTT CAG ACG TGT GCT CTT C	Rev	Library preparation, PCR2. Illumina sequencing primer. RIPK3 substitutions library amplification.
MM_38	CAA GCA GAA GAC GGC ATA CGA GAT taagcctg GTG ACT GGA GTT CAG ACG TGT GCT CTT C	Rev	Library preparation, PCR2. Illumina sequencing primer. RIPK3 substitutions library amplification.
MM_39	CAA GCA GAA GAC GGC ATA CGA GAT actggagc GTG ACT GGA GTT CAG ACG TGT GCT CTT C	Rev	Library preparation, PCR2. Illumina sequencing primer. RIPK3 substitutions library amplification.
MM_40	AAT GAT ACG GCG ACC ACC GAG ATC TAC AC tggtaatt ACA CTC TTT CCC TAC ACG ACG CTC TTC	Fwd	Library preparation, PCR2. Illumina sequencing primer. RIPK3 substitutions library amplification (toxicity control)
MM_41	AAT GAT ACG GCG ACC ACC GAG ATC TAC AC tgctaacg ACA CTC TTT CCC TAC ACG ACG CTC TTC	Fwd	Library preparation, PCR2. Illumina sequencing primer. RIPK3 substitutions library amplification (toxicity control)
MM_42	AAT GAT ACG GCG ACC ACC GAG ATC TAC AC aacctaga ACA CTC TTT CCC TAC ACG ACG CTC TTC	Fwd	Library preparation, PCR2. Illumina sequencing primer. RIPK3 substitutions library amplification (toxicity control)
MM_43	AAT GAT ACG GCG ACC ACC GAG ATC TAC AC cgcatcat ACA CTC TTT CCC TAC ACG ACG CTC TTC	Fwd	Library preparation, PCR2. Illumina sequencing primer. RIPK3 substitutions library amplification (toxicity control)
MM_44	AAT GAT ACG GCG ACC ACC GAG ATC TAC AC tattaacc ACA CTC TTT CCC TAC ACG ACG CTC TTC	Fwd	Library preparation, PCR2. Illumina sequencing primer. RIPK3 substitutions library amplification (toxicity control)
MM_45	AAT GAT ACG GCG ACC ACC GAG ATC TAC AC cgttaatg ACA CTC TTT CCC TAC ACG ACG CTC TTC	Fwd	Library preparation, PCR2. Illumina sequencing primer. RIPK3 substitutions library amplification (toxicity control)
MM_46	CAA GCA GAA GAC GGC ATA CGA GAT tggtatga GTG ACT GGA GTT CAG ACG TGT GCT CTT C	Rev	Library preparation, PCR2. Illumina sequencing primer. RIPK3 substitutions library amplification (toxicity control)
MM_47	CAA GCA GAA GAC GGC ATA CGA GAT tggaaggt GTG ACT GGA GTT CAG ACG TGT GCT CTT C	Rev	Library preparation, PCR2. Illumina sequencing primer. RIPK3 substitutions library amplification (toxicity control)
MM_48	CAA GCA GAA GAC GGC ATA CGA GAT aaccagaa GTG ACT GGA GTT CAG ACG TGT GCT CTT C	Rev	Library preparation, PCR2. Illumina sequencing primer. RIPK3 substitutions library amplification (toxicity control)
MM_49	CAA GCA GAA GAC GGC ATA CGA GAT cgcaacgg GTG ACT GGA GTT CAG ACG TGT GCT CTT C	Rev	Library preparation, PCR2. Illumina sequencing primer. RIPK3 substitutions library amplification (toxicity control)
MM_50	CAA GCA GAA GAC GGC ATA CGA GAT tagttagg GTG ACT GGA GTT CAG ACG TGT GCT CTT C	Rev	Library preparation, PCR2. Illumina sequencing primer. RIPK3 substitutions library amplification (toxicity control)
MM_51	CAA GCA GAA GAC GGC ATA CGA GAT cgttgcgg GTG ACT GGA GTT CAG ACG TGT GCT CTT C	Rev	Library preparation, PCR2. Illumina sequencing primer. RIPK3 substitutions library amplification (toxicity control)
MM_52	AAT GAT ACG GCG ACC ACC GAG ATC TAC AC attatcga ACA CTC TTT CCC TAC ACG ACG CTC TTC	Fwd	Library preparation, PCR2. Illumina sequencing primer. RIPK1 substitutions library amplification
MM_53	AAT GAT ACG GCG ACC ACC GAG ATC TAC AC gtatacca ACA CTC TTT CCC TAC ACG ACG CTC TTC	Fwd	Library preparation, PCR2. Illumina sequencing primer. RIPK1 substitutions library amplification
MM_54	AAT GAT ACG GCG ACC ACC GAG ATC TAC AC acgctgca ACA CTC TTT CCC TAC ACG ACG CTC TTC	Fwd	Library preparation, PCR2. Illumina sequencing primer. RIPK1 substitutions library amplification
MM_55	AAT GAT ACG GCG ACC ACC GAG ATC TAC AC cctggtac ACA CTC TTT CCC TAC ACG ACG CTC TTC	Fwd	Library preparation, PCR2. Illumina sequencing primer. RIPK1 substitutions library amplification
MM_56	AAT GAT ACG GCG ACC ACC GAG ATC TAC AC caacgcaa ACA CTC TTT CCC TAC ACG ACG CTC TTC	Fwd	Library preparation, PCR2. Illumina sequencing primer. RIPK1 substitutions library amplification
MM_57	AAT GAT ACG GCG ACC ACC GAG ATC TAC AC tggccatc ACA CTC TTT CCC TAC ACG ACG CTC TTC	Fwd	Library preparation, PCR2. Illumina sequencing primer. RIPK1 substitutions library amplification
MM_58	CAA GCA GAA GAC GGC ATA CGA GAT atgcttag GTG ACT GGA GTT CAG ACG TGT GCT CTT C	Rev	Library preparation, PCR2. Illumina sequencing primer. RIPK1 substitutions library amplification
MM_59	CAA GCA GAA GAC GGC ATA CGA GAT gttcaggc GTG ACT GGA GTT CAG ACG TGT GCT CTT C	Rev	Library preparation, PCR2. Illumina sequencing primer. RIPK1 substitutions library amplification
MM_60	CAA GCA GAA GAC GGC ATA CGA GAT aagaagac GTG ACT GGA GTT CAG ACG TGT GCT CTT C	Rev	Library preparation, PCR2. Illumina sequencing primer. RIPK1 substitutions library amplification
MM_61	CAA GCA GAA GAC GGC ATA CGA GAT cgaatcca GTG ACT GGA GTT CAG ACG TGT GCT CTT C	Rev	Library preparation, PCR2. Illumina sequencing primer. RIPK1 substitutions library amplification
MM_62	CAA GCA GAA GAC GGC ATA CGA GAT caacctct GTG ACT GGA GTT CAG ACG TGT GCT CTT C	Rev	Library preparation, PCR2. Illumina sequencing primer. RIPK1 substitutions library amplification
MM_63	CAA GCA GAA GAC GGC ATA CGA GAT tggcgacg GTG ACT GGA GTT CAG ACG TGT GCT CTT C	Rev	Library preparation, PCR2. Illumina sequencing primer. RIPK1 substitutions library amplification
MM_64	AAT GAT ACG GCG ACC ACC GAG ATC TAC AC attatcga ACA CTC TTT CCC TAC ACG ACG CTC TTC	Fwd	Library preparation, PCR2. Illumina sequencing primer. RIPK1 substitutions library amplification (toxicity control)
MM_65	AAT GAT ACG GCG ACC ACC GAG ATC TAC AC gtatacca ACA CTC TTT CCC TAC ACG ACG CTC TTC	Fwd	Library preparation, PCR2. Illumina sequencing primer. RIPK1 substitutions library amplification (toxicity control)
MM_66	AAT GAT ACG GCG ACC ACC GAG ATC TAC AC acgctgca ACA CTC TTT CCC TAC ACG ACG CTC TTC	Fwd	Library preparation, PCR2. Illumina sequencing primer. RIPK1 substitutions library amplification (toxicity control)
MM_67	AAT GAT ACG GCG ACC ACC GAG ATC TAC AC cctggtac ACA CTC TTT CCC TAC ACG ACG CTC TTC	Fwd	Library preparation, PCR2. Illumina sequencing primer. RIPK1 substitutions library amplification (toxicity control)
MM_68	AAT GAT ACG GCG ACC ACC GAG ATC TAC AC caacgcaa ACA CTC TTT CCC TAC ACG ACG CTC TTC	Fwd	Library preparation, PCR2. Illumina sequencing primer. RIPK1 substitutions library amplification (toxicity control)
MM_69	AAT GAT ACG GCG ACC ACC GAG ATC TAC AC tggccatc ACA CTC TTT CCC TAC ACG ACG CTC TTC	Fwd	Library preparation, PCR2. Illumina sequencing primer. RIPK1 substitutions library amplification (toxicity control)
MM_70	CAA GCA GAA GAC GGC ATA CGA GAT atgcttag GTG ACT GGA GTT CAG ACG TGT GCT CTT C	Rev	Library preparation, PCR2. Illumina sequencing primer. RIPK1 substitutions library amplification (toxicity control)
MM_71	CAA GCA GAA GAC GGC ATA CGA GAT gttcaggc GTG ACT GGA GTT CAG ACG TGT GCT CTT C	Rev	Library preparation, PCR2. Illumina sequencing primer. RIPK1 substitutions library amplification (toxicity control)
MM_72	CAA GCA GAA GAC GGC ATA CGA GAT aagaagac GTG ACT GGA GTT CAG ACG TGT GCT CTT C	Rev	Library preparation, PCR2. Illumina sequencing primer. RIPK1 substitutions library amplification (toxicity control)
MM_73	CAA GCA GAA GAC GGC ATA CGA GAT cgaatcca GTG ACT GGA GTT CAG ACG TGT GCT CTT C	Rev	Library preparation, PCR2. Illumina sequencing primer. RIPK1 substitutions library amplification (toxicity control)
MM_74	CAA GCA GAA GAC GGC ATA CGA GAT caacctct GTG ACT GGA GTT CAG ACG TGT GCT CTT C	Rev	Library preparation, PCR2. Illumina sequencing primer. RIPK1 substitutions library amplification (toxicity control)
MM_75	CAA GCA GAA GAC GGC ATA CGA GAT tggcgacg GTG ACT GGA GTT CAG ACG TGT GCT CTT C	Rev	Library preparation, PCR2. Illumina sequencing primer. RIPK1 substitutions library amplification (toxicity control)
MM_76	AAT GAT ACG GCG ACC ACC GAG ATC TAC AC ttgactag ACA CTC TTT CCC TAC ACG ACG CTC TTC	Fwd	Library preparation, PCR2. Illumina sequencing primer. mRIP3 substitutions library amplification
MM_77	AAT GAT ACG GCG ACC ACC GAG ATC TAC AC ggccgttc ACA CTC TTT CCC TAC ACG ACG CTC TTC	Fwd	Library preparation, PCR2. Illumina sequencing primer. mRIP3 substitutions library amplification
MM_78	AAT GAT ACG GCG ACC ACC GAG ATC TAC AC gaataggc ACA CTC TTT CCC TAC ACG ACG CTC TTC	Fwd	Library preparation, PCR2. Illumina sequencing primer. mRIP3 substitutions library amplification
MM_79	AAT GAT ACG GCG ACC ACC GAG ATC TAC AC ccatatag ACA CTC TTT CCC TAC ACG ACG CTC TTC	Fwd	Library preparation, PCR2. Illumina sequencing primer. mRIP3 substitutions library amplification
MM_80	AAT GAT ACG GCG ACC ACC GAG ATC TAC AC caacgagg ACA CTC TTT CCC TAC ACG ACG CTC TTC	Fwd	Library preparation, PCR2. Illumina sequencing primer. mRIP3 substitutions library amplification
MM_81	AAT GAT ACG GCG ACC ACC GAG ATC TAC AC aacgcgca ACA CTC TTT CCC TAC ACG ACG CTC TTC	Fwd	Library preparation, PCR2. Illumina sequencing primer. mRIP3 substitutions library amplification
MM_82	CAA GCA GAA GAC GGC ATA CGA GAT tggttgac GTG ACT GGA GTT CAG ACG TGT GCT CTT C	Rev	Library preparation, PCR2. Illumina sequencing primer. mRIP3 substitutions library amplification
MM_83	CAA GCA GAA GAC GGC ATA CGA GAT gtaattat GTG ACT GGA GTT CAG ACG TGT GCT CTT C	Rev	Library preparation, PCR2. Illumina sequencing primer. mRIP3 substitutions library amplification
MM_84	CAA GCA GAA GAC GGC ATA CGA GAT gattctta GTG ACT GGA GTT CAG ACG TGT GCT CTT C	Rev	Library preparation, PCR2. Illumina sequencing primer. mRIP3 substitutions library amplification
MM_85	CAA GCA GAA GAC GGC ATA CGA GAT ccgatcct GTG ACT GGA GTT CAG ACG TGT GCT CTT C	Rev	Library preparation, PCR2. Illumina sequencing primer. mRIP3 substitutions library amplification
MM_86	CAA GCA GAA GAC GGC ATA CGA GAT caaccatc GTG ACT GGA GTT CAG ACG TGT GCT CTT C	Rev	Library preparation, PCR2. Illumina sequencing primer. mRIP3 substitutions library amplification
MM_87	CAA GCA GAA GAC GGC ATA CGA GAT aacgaagt GTG ACT GGA GTT CAG ACG TGT GCT CTT C	Rev	Library preparation, PCR2. Illumina sequencing primer. mRIP3 substitutions library amplification
MM_88	AAT GAT ACG GCG ACC ACC GAG ATC TAC AC ttgagacc ACA CTC TTT CCC TAC ACG ACG CTC TTC	Fwd	Library preparation, PCR2. Illumina sequencing primer. mRIP1 substitutions library amplification
MM_89	AAT GAT ACG GCG ACC ACC GAG ATC TAC AC gccggcag ACA CTC TTT CCC TAC ACG ACG CTC TTC	Fwd	Library preparation, PCR2. Illumina sequencing primer. mRIP1 substitutions library amplification
MM_90	AAT GAT ACG GCG ACC ACC GAG ATC TAC AC gaataggc ACA CTC TTT CCC TAC ACG ACG CTC TTC	Fwd	Library preparation, PCR2. Illumina sequencing primer. mRIP1 substitutions library amplification
MM_91	AAT GAT ACG GCG ACC ACC GAG ATC TAC AC gttagcgg ACA CTC TTT CCC TAC ACG ACG CTC TTC	Fwd	Library preparation, PCR2. Illumina sequencing primer. mRIP1 substitutions library amplification
MM_92	AAT GAT ACG GCG ACC ACC GAG ATC TAC AC ccttcagg ACA CTC TTT CCC TAC ACG ACG CTC TTC	Fwd	Library preparation, PCR2. Illumina sequencing primer. mRIP1 substitutions library amplification
MM_93	AAT GAT ACG GCG ACC ACC GAG ATC TAC AC atggtact ACA CTC TTT CCC TAC ACG ACG CTC TTC	Fwd	Library preparation, PCR2. Illumina sequencing primer. mRIP1 substitutions library amplification
MM_94	CAA GCA GAA GAC GGC ATA CGA GAT ttcgatga GTG ACT GGA GTT CAG ACG TGT GCT CTT C	Rev	Library preparation, PCR2. Illumina sequencing primer. mRIP1 substitutions library amplification
MM_95	CAA GCA GAA GAC GGC ATA CGA GAT ggcgttgc GTG ACT GGA GTT CAG ACG TGT GCT CTT C	Rev	Library preparation, PCR2. Illumina sequencing primer. mRIP1 substitutions library amplification
MM_96	CAA GCA GAA GAC GGC ATA CGA GAT gattctta GTG ACT GGA GTT CAG ACG TGT GCT CTT C	Rev	Library preparation, PCR2. Illumina sequencing primer. mRIP1 substitutions library amplification
MM_97	CAA GCA GAA GAC GGC ATA CGA GAT taagcctg GTG ACT GGA GTT CAG ACG TGT GCT CTT C	Rev	Library preparation, PCR2. Illumina sequencing primer. mRIP1 substitutions library amplification
MM_98	CAA GCA GAA GAC GGC ATA CGA GAT cgacggtc GTG ACT GGA GTT CAG ACG TGT GCT CTT C	Rev	Library preparation, PCR2. Illumina sequencing primer. mRIP1 substitutions library amplification
MM_99	CAA GCA GAA GAC GGC ATA CGA GAT atatcgat GTG ACT GGA GTT CAG ACG TGT GCT CTT C	Rev	Library preparation, PCR2. Illumina sequencing primer. mRIP1 substitutions library amplification
MM_100	CCAACCACAGTCTCAAGGTGAATTCAATCCAGTAACAGGGCGACCGCTCGTTAACATATACAACTGCTCTGGGGTGCAAGTTGGAGACAACAACTACTTGACTATGCAACAGACAACTGCCTTGCCCACATAATCTAGAGCGGCCGCCACC	fwd	hRIPK3 Ultramer 442-476
MM_101	CCAACCACAGTCTCAAGGTGAATTCCCACCAACAGATGAATCTATAAAATATACCATATACAATAGTACTGGCATTCAGATTGGAGCCTACAATTATATGGAGATTGGTGGGACGAGTTCATCACTACTATAATCTAGAGCGGCCGCCACC	fwd	hRIPK1 Ultramer 523-557
MM_102	CCAACCACAGTCTCAAGGTGAATTCCCAGTAGCAGATGACCTCATAAAATATACTATATTCAATAGTTCTGGTATTCAGATTGGAAACCACAATTATATGGATGTTGGACTGAATTCACAACCACCATAATCTAGAGCGGCCGCCACC	fwd	mRIPK1 Ultramer 512-545
MM_103	CCAACCACAGTCTCAAGGTGAATTCAATCCAATGACAGGGCCACCGGCTCTCGTCTTCAACAACTGTTCTGAAGTGCAGATTGGGAACTACAACTCCTTGGTAGCACCACCAAGAACTACTGCCTCATAATCTAGAGCGGCCGCCACC	fwd	mRIPK3 Ultramer 432-465
MM_104	CACAGTCTCAAGGTGAATTC-AAGCCTACAAGGACCTC	fwd	Primers for amplifying hRIPK2 480-514 region.
MM_105	GTGGCGGCCGCTCTAGATTA-TTGTTTGTTATCTTTCAATTTTTG	rev	Primers for amplifying hRIPK2 480-514 region.
MM_106	CATATACAACTGCTCTGGGGCGGCAGCTGCAGACAACAACTACTTGACTATGC	Fwd	Primers for mutagenesis. hRIPK3-458-461-AAAA. Use reverse hRIPK3-G457V.
MM_107	CATATACAACTGCTCTGTGGTGCAAGTTGGAGACA	Fwd	Primers for mutagenesis. hRIPK3-G457V.
MM_108	GCAGTTGTATATGTTAACGAGCGGTCG	Rev	Primers for mutagenesis. hRIPK3-G457V.
MM_109	TACAACTGCTCTGGGGAGCAAGTTGGAGACAAC	Fwd	Primers for mutagenesis. hRIPK3-V458E. Use reverse hRIPK3-G457V.
MM_110	CAGTAACAGGGCGACCGCTCAAGAACATATACAACTGCTCTGG	Fwd	Primers for mutagenesis. hRIPK3-V450K
MM_111	GCGGTCGCCCTGTTACTGG	Rev	Primers for mutagenesis. hRIPK3-V450K
MM_112	CTGCTCTGGGGTGCAAGTTTATGACAACAACTACTTGACTATG	Fwd	Primers for mutagenesis. hRIPK3-G461Y
MM_113	TTGCACCCCAGAGCAGTTGTATATG	Rev	Primers for mutagenesis. hRIPK3-G461Y
MM_114	TGGGGTGCAAGTTGGAGCCAACAACTACTTGACTA	Fwd	Primers for mutagenesis. hRIPK3-D462A. Use reverse hRIPK3-D462A.
MM_115	gtaacagggcgaccgcaggttaacatatacaactgc	Fwd	Primers for mutagenesis. hRIPK3-L449Q. Use reverse hRIPK3-V450K.
MM_116	gcgaccgctcgttaacagctacaactgctctgg	Fwd	Primer for mutagenesis. hRIPK3-I452S. Use reverse hRIPK3-V450K.
MM_117	ctcctgcaccggaacctcaagccatc	Fwd	Primer for mutagenesis. hRIPK3-D142N.
MM_118	gtgcaggagcaccgggttc	Rev	Primer for mutagenesis. hRIPK3-D142N.
MM_119	ccagtaacagggcgaccggccgttaacatatacaactg	Fwd	Primers for mutagenesis. hRIPK3-L449A. Use reverse hRIPK3-V450K.
MM_120	ggagacaacaactacttgactgcgcaacagacaactg	Fwd	Primers for mutagenesis. hRIPK3-M468A.
MM_121	gtagttgttgtctccaacttgcacc	Rev	Primers for mutagenesis. hRIPK3-M468A.
MM_122	ctcgttaacatatacaacttctctggggtgcaag	Fwd	Primers for mutagenesis. hRIPK3-C455F
MM_123	gtatatgttaacgagcggtcgccc	Rev	Primers for mutagenesis. hRIPK3-C455F
MM_124	tacaactgctctggggtgaaagttggagacaac	Fwd	Primers for mutagenesis. hRIPK3-Q459K. Use reverse hRIPK3-G457V.
MM_125	ctataaaatataccatatacattagtactggcattcagattgg	Fwd	Primers for mutagenesis. hRIPK1-N535I.
MM_126	GGTATATTTTATAGATTCATCTGTTGGTGG	Rev	Primers for mutagenesis. hRIPK1-N535I.
MM_127	ccatatacaatagtactgtcattcagattggagcctac	Fwd	Primers for mutagenesis. hRIPK1-G538V.
MM_128	CAGTACTATTGTATATGGTATATTTTATAGATTCATC	Rev	Primers for mutagenesis. hRIPK1-G538V.
MM_129	atacaatagtactggcattataattggagcctacaattatatgg	Fwd	Primers for mutagenesis. hRIPK1-Q540I. Use reverse hRIPK1-G538V.
MM_130	gattggagcctacaataatatggagattggtggg	Fwd	Primers for mutagenesis. hRIPK1-Y546N.
MM_131	ATTGTAGGCTCCAATCTGAATGCC	Rev	Primers for mutagenesis. hRIPK1-Y546N.
MM_132	ttggagcctacaattatatagagattggtgggacgag	Fwd	Primers for mutagenesis. hRIPK1-M547I. Use reverse hRIPK1-Y546N
