## Supplementary material for "Systematic mutational mapping reveals optimal amyloid formation for RIPK function": Dataset S2

### Sheet: Growth Rates
Growth rates -URA-Ade/-URA
Sample	rep1	rep2	rep3
SupN	0.006	0.002	0.003
AB42	9.89	10.53	9.67
hRIPK2	0	0	0
hRIPK1	20.87	17.41	21.85
mRIP1	0.69	0.31	0.5
hRIPK3	33.39	32.58	35.14
mRIP3	3.64	3	5.97
hRIPK3 VQVG>AAAA	0.97	0.95	0.97

### Sheet: ANOVA-Tukey's
Df Sum Sq Mean Sq F value Pr(>F)
sequence 7 3163 451.8 367.6 <2e-16 ***
Residuals 16 20 1.2
---
Signif. codes: 0 ‘***’ 0.001 ‘**’ 0.01 ‘*’ 0.05 ‘.’ 0.1 ‘ ’ 1
Tukey multiple comparisons of means
95% family-wise confidence level
Fit: aov(formula = growth ~ sequence, data = df_1)
$sequence
diff lwr upr p adj
hRIPK1-AB42 10.013333333 6.8794912 13.147175 0.0000002
hRIPK2-AB42 -10.030000000 -13.1638421 -6.896158 0.0000001
hRIPK3-AB42 23.673333333 20.5394912 26.807175 0.0000000
hRIPK3\nVQVG/AAAA-AB42 -9.066666667 -12.2005088 -5.932825 0.0000006
mRIPK1-AB42 -9.530000000 -12.6638421 -6.396158 0.0000003
mRIPK3-AB42 -5.826666667 -8.9605088 -2.692825 0.0001749
SupN-AB42 -10.026333333 -13.1601754 -6.892491 0.0000002
hRIPK2-hRIPK1 -20.043333333 -23.1771754 -16.909491 0.0000000
hRIPK3-hRIPK1 13.660000000 10.5261579 16.793842 0.0000000
hRIPK3\nVQVG/AAAA-hRIPK1 -19.080000000 -22.2138421 -15.946158 0.0000000
mRIPK1-hRIPK1 -19.543333333 -22.6771754 -16.409491 0.0000000
mRIPK3-hRIPK1 -15.840000000 -18.9738421 -12.706158 0.0000000
SupN-hRIPK1 -20.039666667 -23.1735088 -16.905825 0.0000000
hRIPK3-hRIPK2 33.703333333 30.5694912 36.837175 0.0000000
hRIPK3\nVQVG/AAAA-hRIPK2 0.963333333 -2.1705088 4.097175 0.9556262
mRIPK1-hRIPK2 0.500000000 -2.6338421 3.633842 0.9990350
mRIPK3-hRIPK2 4.203333333 1.0694912 7.337175 0.0051032
SupN-hRIPK2 0.003666667 -3.1301754 3.137509 1.0000000
hRIPK3\nVQVG/AAAA-hRIPK3 -32.740000000 -35.8738421 -29.606158 0.0000000
mRIPK1-hRIPK3 -33.203333333 -36.3371754 -30.069491 0.0000000
mRIPK3-hRIPK3 -29.500000000 -32.6338421 -26.366158 0.0000000
SupN-hRIPK3 -33.699666667 -36.8335088 -30.565825 0.0000000
mRIPK1-hRIPK3\nVQVG/AAAA -0.463333333 -3.5971754 2.670509 0.9994090
mRIPK3-hRIPK3\nVQVG/AAAA 3.240000000 0.1061579 6.373842 0.0400929
SupN-hRIPK3\nVQVG/AAAA -0.959666667 -4.0935088 2.174175 0.9564744
mRIPK3-mRIPK1 3.703333333 0.5694912 6.837175 0.0149788
SupN-mRIPK1 -0.496333333 -3.6301754 2.637509 0.9990794
SupN-mRIPK3 -4.199666667 -7.3335088 -1.065825 0.0051436
