## Supplementary material for "Systematic mutational mapping reveals optimal amyloid formation for RIPK function": Dataset S5

### Sheet: Li-2012-Cell
Protein	Mutant	% cell death	SEM	Replicates	t.test p-value vs the WT	simulated ANOVA - Tukey's posthoc	simulated ANOVA - Dunnet's posthoc	Measurement time (hs after triggering necroptosis)	Cell Line used	Exogenous expression	Gene Expression	Technique	Reference
RIPK3	WT	24.03	1.54	3	-	-	-	14	HeLa	transient transfection	overexpression	Propidium iodide FACS	http://dx.doi.org/10.1016/j.cell.2012.06.019
RIPK3	V458P	11.76	2.39	3	0.003123457	0.0014491	0.00261	14	HeLa	transient transfection	overexpression	Propidium iodide FACS	http://dx.doi.org/10.1016/j.cell.2012.06.019
RIPK3	V460P	6.14	1.7	3	0.0001843968	0.0001957	< 0.001	14	HeLa	transient transfection	overexpression	Propidium iodide FACS	http://dx.doi.org/10.1016/j.cell.2012.06.019
RIPK3	V458P/V460P	8.86	2.22	3	0.001085691	0.0003485	< 0.001	14	HeLa	transient transfection	overexpression	Propidium iodide FACS	http://dx.doi.org/10.1016/j.cell.2012.06.019
RIPK3	G457D	12.44	4.26	3	0.03061722	0.0085867	0.00140	14	HeLa	transient transfection	overexpression	Propidium iodide FACS	http://dx.doi.org/10.1016/j.cell.2012.06.019
RIPK3	N464D	18.24	3.58	3	0.09094344	0.5981142	0.14076	14	HeLa	transient transfection	overexpression	Propidium iodide FACS	http://dx.doi.org/10.1016/j.cell.2012.06.019
RIPK3	VQVG>AAAA	6.65	0.51	3	0.001110435	0.0000183	< 0.001	14	HeLa	transient transfection	overexpression	Propidium iodide FACS	http://dx.doi.org/10.1016/j.cell.2012.06.019
RIPK1	WT	68.38	0.89	3	-	-	-	6	RIP1 -/- fibroblasts	transient transfection	overexpression	Propidium iodide FACS	http://dx.doi.org/10.1016/j.cell.2012.06.019
RIPK1	IQIG>AAAA	25.03	5.36	3	0.004095138	0.0000001	<1e-08	6	RIP1 -/- fibroblasts	transient transfection	overexpression	Propidium iodide FACS	http://dx.doi.org/10.1016/j.cell.2012.06.019
RIPK1	I539P	8.94	2.68	3	0.0002104011	0.0000000	<1e-08	6	RIP1 -/- fibroblasts	transient transfection	overexpression	Propidium iodide FACS	http://dx.doi.org/10.1016/j.cell.2012.06.019
RIPK1	I541P	21	2.69	3	0.0003694909	0.0000001	<1e-08	6	RIP1 -/- fibroblasts	transient transfection	overexpression	Propidium iodide FACS	http://dx.doi.org/10.1016/j.cell.2012.06.019
RIPK1	N545P	31.73	5.36	3	0.005793671	0.0000014	<1e-08	6	RIP1 -/- fibroblasts	transient transfection	overexpression	Propidium iodide FACS	http://dx.doi.org/10.1016/j.cell.2012.06.019
The data was extracted from figures using https://automeris.io/

### Sheet: Hu-2020-CellDeathDiff
Protein	Mutant	% cell viability	SD	Replicates	t.test p-value vs the WT	simulated ANOVA - Tukey's posthoc	simulated ANOVA - Dunnet's posthoc	Measurement time (hs after triggering necroptosis)	Cell Line used	Exogenous expression	Gene expression	Technique	Reference
RIPK3	WT	35.48	2.51	2	-	-	-	10	HeLa	lentiviral transduction	overexpression	CellTiter-Glo Luminescent Cell Viability	https://doi.org/10.1038/s41418-020-0598-9
RIPK3	N464D	25.45	1.07	2	0.07445216	0.0929957	0.060	10	HeLa	lentiviral transduction	overexpression	CellTiter-Glo Luminescent Cell Viability	https://doi.org/10.1038/s41418-020-0598-9
RIPK3	M468D	29.75	2.15	2	0.1366917	0.2472441	0.577	10	HeLa	lentiviral transduction	overexpression	CellTiter-Glo Luminescent Cell Viability	https://doi.org/10.1038/s41418-020-0598-9
RIPK3	N646D/M468D	95.34	3.23	2	0.00306591	0.0000656	<0.001	10	HeLa	lentiviral transduction	overexpression	CellTiter-Glo Luminescent Cell Viability	https://doi.org/10.1038/s41418-020-0598-9
RIPK3	WT	12.19	1.07	2	-	-	-	24	HeLa	lentiviral transduction	overexpression	CellTiter-Glo Luminescent Cell Viability	https://doi.org/10.1038/s41418-020-0598-9
RIPK3	N464D	12.19	3.22	2	1	0.5622035	0.506	24	HeLa	lentiviral transduction	overexpression	CellTiter-Glo Luminescent Cell Viability	https://doi.org/10.1038/s41418-020-0598-9
RIPK3	M468D	7.53	1.79	2	0.1123367	0.2515996	0.608	24	HeLa	lentiviral transduction	overexpression	CellTiter-Glo Luminescent Cell Viability	https://doi.org/10.1038/s41418-020-0598-9
RIPK3	N646D/M468D	96.77	2.15	2	0.002405763	0.0000057	<0.001	24	HeLa	lentiviral transduction	overexpression	CellTiter-Glo Luminescent Cell Viability	https://doi.org/10.1038/s41418-020-0598-9
The data was extracted from figures using https://automeris.io/

### Sheet: Ma-2025-PNAS
Protein	Mutant	% cell viability	SD	Replicates	t.test p-value vs the WT	simulated ANOVA - Tukey's posthoc	simulated ANOVA - Dunnet's posthoc	Measurement time (hs after triggering necroptosis)	Cell Line used	Exogenous expression	Gene expression	Technique	Reference
RIPK3	WT	51.74	3.49	4	-	-	-	2	HeLa	lentiviral transduction	overexpression	CellTiter-Glo Luminescent Cell Viability
RIPK3	V450E	80.23	11.05	4	0.01042228	0.0001272	0.000115	2	HeLa	lentiviral transduction	overexpression	CellTiter-Glo Luminescent Cell Viability
RIPK3	V460E	86.63	5.23	4	0.0000783	0.0000195	< 1e-04	2	HeLa	lentiviral transduction	overexpression	CellTiter-Glo Luminescent Cell Viability
RIPK3	L466E	96.22	6.11	4	0.0000753	0.0000016	< 1e-04	2	HeLa	lentiviral transduction	overexpression	CellTiter-Glo Luminescent Cell Viability
RIPK3	V450E/L466E	87.21	3.2	4	0.00000593	0.0000296	< 1e-04	2	HeLa	lentiviral transduction	overexpression	CellTiter-Glo Luminescent Cell Viability
The data was extracted from figures using https://automeris.io/

### Sheet: Wu-2021-NatComms
Protein	Mutant	% cell survival	Mean	SD	Replicates	Measurement time (hs after triggering necroptosis)	Cell Line used	Exogenous expression	Gene Expression	Technique	Reference
mRIP3	WT	32.9253	32.347	3.327	3	10	NIH-3T3	Lentivirus transduction	overexpression	CellTiter-Glo Luminescent Cell Viability	https://doi.org/10.1038/s41467-021-21881-2
mRIP3		28.7687				10	NIH-3T3	Lentivirus transduction	overexpression	CellTiter-Glo Luminescent Cell Viability	https://doi.org/10.1038/s41467-021-21881-2
mRIP3		35.3469				10	NIH-3T3	Lentivirus transduction	overexpression	CellTiter-Glo Luminescent Cell Viability	https://doi.org/10.1038/s41467-021-21881-2
mRIP3	F442A	63.4176	59.4356	5.39136	3	10	NIH-3T3	Lentivirus transduction	overexpression	CellTiter-Glo Luminescent Cell Viability	https://doi.org/10.1038/s41467-021-21881-2
mRIP3		61.5887				10	NIH-3T3	Lentivirus transduction	overexpression	CellTiter-Glo Luminescent Cell Viability	https://doi.org/10.1038/s41467-021-21881-2
mRIP3		53.3004				10	NIH-3T3	Lentivirus transduction	overexpression	CellTiter-Glo Luminescent Cell Viability	https://doi.org/10.1038/s41467-021-21881-2
mRIP3	Q449A	61.962	64.0537	6.37653	3	10	NIH-3T3	Lentivirus transduction	overexpression	CellTiter-Glo Luminescent Cell Viability	https://doi.org/10.1038/s41467-021-21881-2
mRIP3		58.9857				10	NIH-3T3	Lentivirus transduction	overexpression	CellTiter-Glo Luminescent Cell Viability	https://doi.org/10.1038/s41467-021-21881-2
mRIP3		71.2134				10	NIH-3T3	Lentivirus transduction	overexpression	CellTiter-Glo Luminescent Cell Viability	https://doi.org/10.1038/s41467-021-21881-2
mRIP3	L456A	53.7507	53.0874	3.6129	3	10	NIH-3T3	Lentivirus transduction	overexpression	CellTiter-Glo Luminescent Cell Viability	https://doi.org/10.1038/s41467-021-21881-2
mRIP3		49.1888				10	NIH-3T3	Lentivirus transduction	overexpression	CellTiter-Glo Luminescent Cell Viability	https://doi.org/10.1038/s41467-021-21881-2
mRIP3		56.3227				10	NIH-3T3	Lentivirus transduction	overexpression	CellTiter-Glo Luminescent Cell Viability	https://doi.org/10.1038/s41467-021-21881-2
mRIP3	SLV(455-457)AAA	59.2018	55.8403	3.5082	3	10	NIH-3T3	Lentivirus transduction	overexpression	CellTiter-Glo Luminescent Cell Viability	https://doi.org/10.1038/s41467-021-21881-2
mRIP3		56.1171				10	NIH-3T3	Lentivirus transduction	overexpression	CellTiter-Glo Luminescent Cell Viability	https://doi.org/10.1038/s41467-021-21881-2
mRIP3		52.2018				10	NIH-3T3	Lentivirus transduction	overexpression	CellTiter-Glo Luminescent Cell Viability	https://doi.org/10.1038/s41467-021-21881-2
mRIP3	WT	35.3795	34.3585	0.964197	3	10	NIH-3T3	Lentivirus transduction	overexpression	CellTiter-Glo Luminescent Cell Viability	https://doi.org/10.1038/s41467-021-21881-2
mRIP3		33.4636				10	NIH-3T3	Lentivirus transduction	overexpression	CellTiter-Glo Luminescent Cell Viability	https://doi.org/10.1038/s41467-021-21881-2
mRIP3		34.2323				10	NIH-3T3	Lentivirus transduction	overexpression	CellTiter-Glo Luminescent Cell Viability	https://doi.org/10.1038/s41467-021-21881-2
mRIP3	F442D	100.396	100.33	3.27432	3	10	NIH-3T3	Lentivirus transduction	overexpression	CellTiter-Glo Luminescent Cell Viability	https://doi.org/10.1038/s41467-021-21881-2
mRIP3		103.571				10	NIH-3T3	Lentivirus transduction	overexpression	CellTiter-Glo Luminescent Cell Viability	https://doi.org/10.1038/s41467-021-21881-2
mRIP3		97.0235				10	NIH-3T3	Lentivirus transduction	overexpression	CellTiter-Glo Luminescent Cell Viability	https://doi.org/10.1038/s41467-021-21881-2
mRIP3	Q449D	99.5896	100.462	0.789632	3	10	NIH-3T3	Lentivirus transduction	overexpression	CellTiter-Glo Luminescent Cell Viability	https://doi.org/10.1038/s41467-021-21881-2
mRIP3		100.667				10	NIH-3T3	Lentivirus transduction	overexpression	CellTiter-Glo Luminescent Cell Viability	https://doi.org/10.1038/s41467-021-21881-2
mRIP3		101.128				10	NIH-3T3	Lentivirus transduction	overexpression	CellTiter-Glo Luminescent Cell Viability	https://doi.org/10.1038/s41467-021-21881-2
mRIP3	L456D	96.3692	99.3006	3.42637	3	10	NIH-3T3	Lentivirus transduction	overexpression	CellTiter-Glo Luminescent Cell Viability	https://doi.org/10.1038/s41467-021-21881-2
mRIP3		98.4652				10	NIH-3T3	Lentivirus transduction	overexpression	CellTiter-Glo Luminescent Cell Viability	https://doi.org/10.1038/s41467-021-21881-2
mRIP3		103.067				10	NIH-3T3	Lentivirus transduction	overexpression	CellTiter-Glo Luminescent Cell Viability	https://doi.org/10.1038/s41467-021-21881-2
mRIP3	VFNN(441-444)AAAA	98.6032	99.6954	1.23918	3	10	NIH-3T3	Lentivirus transduction	overexpression	CellTiter-Glo Luminescent Cell Viability	https://doi.org/10.1038/s41467-021-21881-2
mRIP3		99.441				10	NIH-3T3	Lentivirus transduction	overexpression	CellTiter-Glo Luminescent Cell Viability	https://doi.org/10.1038/s41467-021-21881-2
mRIP3		101.042				10	NIH-3T3	Lentivirus transduction	overexpression	CellTiter-Glo Luminescent Cell Viability	https://doi.org/10.1038/s41467-021-21881-2
mRIP3	VQIG(448-451)AAAA	101.519	103.09	1.56951	3	10	NIH-3T3	Lentivirus transduction	overexpression	CellTiter-Glo Luminescent Cell Viability	https://doi.org/10.1038/s41467-021-21881-2
mRIP3		103.092				10	NIH-3T3	Lentivirus transduction	overexpression	CellTiter-Glo Luminescent Cell Viability	https://doi.org/10.1038/s41467-021-21881-2
mRIP3		104.658				10	NIH-3T3	Lentivirus transduction	overexpression	CellTiter-Glo Luminescent Cell Viability	https://doi.org/10.1038/s41467-021-21881-2
mRIP3	WT	39.4357	36.1781	2.91089	3	10	MEF RIP3-/-	Lentivirus transduction	overexpression	CellTiter-Glo Luminescent Cell Viability	https://doi.org/10.1038/s41467-021-21881-2
mRIP3		33.8319				10	MEF RIP3-/-	Lentivirus transduction	overexpression	CellTiter-Glo Luminescent Cell Viability	https://doi.org/10.1038/s41467-021-21881-2
mRIP3		35.2668				10	MEF RIP3-/-	Lentivirus transduction	overexpression	CellTiter-Glo Luminescent Cell Viability	https://doi.org/10.1038/s41467-021-21881-2
mRIP3	F442D	91.6192	90.6339	4.95563	3	10	MEF RIP3-/-	Lentivirus transduction	overexpression	CellTiter-Glo Luminescent Cell Viability	https://doi.org/10.1038/s41467-021-21881-2
mRIP3		95.0229				10	MEF RIP3-/-	Lentivirus transduction	overexpression	CellTiter-Glo Luminescent Cell Viability	https://doi.org/10.1038/s41467-021-21881-2
mRIP3		85.2596				10	MEF RIP3-/-	Lentivirus transduction	overexpression	CellTiter-Glo Luminescent Cell Viability	https://doi.org/10.1038/s41467-021-21881-2
mRIP3	Q449D	93.3083	93.9742	7.96334	3	10	MEF RIP3-/-	Lentivirus transduction	overexpression	CellTiter-Glo Luminescent Cell Viability	https://doi.org/10.1038/s41467-021-21881-2
mRIP3		86.3647				10	MEF RIP3-/-	Lentivirus transduction	overexpression	CellTiter-Glo Luminescent Cell Viability	https://doi.org/10.1038/s41467-021-21881-2
mRIP3		102.25				10	MEF RIP3-/-	Lentivirus transduction	overexpression	CellTiter-Glo Luminescent Cell Viability	https://doi.org/10.1038/s41467-021-21881-2
mRIP3	L456D	92.3632	92.3374	1.67731	3	10	MEF RIP3-/-	Lentivirus transduction	overexpression	CellTiter-Glo Luminescent Cell Viability	https://doi.org/10.1038/s41467-021-21881-2
mRIP3		94.0016				10	MEF RIP3-/-	Lentivirus transduction	overexpression	CellTiter-Glo Luminescent Cell Viability	https://doi.org/10.1038/s41467-021-21881-2
mRIP3		90.6473				10	MEF RIP3-/-	Lentivirus transduction	overexpression	CellTiter-Glo Luminescent Cell Viability	https://doi.org/10.1038/s41467-021-21881-2
mRIP3	VFNN(441-444)AAAA	92.8664	92.0884	2.28374	3	10	MEF RIP3-/-	Lentivirus transduction	overexpression	CellTiter-Glo Luminescent Cell Viability	https://doi.org/10.1038/s41467-021-21881-2
mRIP3		93.8816				10	MEF RIP3-/-	Lentivirus transduction	overexpression	CellTiter-Glo Luminescent Cell Viability	https://doi.org/10.1038/s41467-021-21881-2
mRIP3		89.5174				10	MEF RIP3-/-	Lentivirus transduction	overexpression	CellTiter-Glo Luminescent Cell Viability	https://doi.org/10.1038/s41467-021-21881-2
mRIP3	VQIG(448-451)AAAA	91.114	91.9522	4.58896	3	10	MEF RIP3-/-	Lentivirus transduction	overexpression	CellTiter-Glo Luminescent Cell Viability	https://doi.org/10.1038/s41467-021-21881-2
mRIP3		87.84				10	MEF RIP3-/-	Lentivirus transduction	overexpression	CellTiter-Glo Luminescent Cell Viability	https://doi.org/10.1038/s41467-021-21881-2
mRIP3		96.9024				10	MEF RIP3-/-	Lentivirus transduction	overexpression	CellTiter-Glo Luminescent Cell Viability	https://doi.org/10.1038/s41467-021-21881-2
These data was obtained from the paper Source Data File
