## Supplementary material for "Systematic mutational mapping reveals optimal amyloid formation for RIPK function": Dataset S6

### Sheet: 250910
CellTiter Glo assay - Controls
	20	2000	20	2000	0	20	2000	0	2000		Doxycycline concentration (ng/ml)
<>	WT	WT	D142N	D142N	HeLa	4A	4A	HT29	HT29	blank
B	125869	146217	272734	254472	230312	217219	233452	161959	190808	31	NO TSI
C	128915	137651	257767	239811	208008	216949	213882	199657	169511	41
D	122145	128248	264708	256771	221014	213253	227560	208479	184786	21
E	40415	4384	236149	236179	190959	192200	204848	13024	13139	19	TSI
F	37328	4301	261266	233125	182111	191521	188047	16724	15763	30
G	33548	3793	241424	248085	179176	190229	196906	11031	13672	26

### Sheet: 251002
CellTiter Glo assay - RHIM mutants
	20 ng/ml Doxycycline
<>	WT (1)	I452S (1)	V458E (1)	G461Y (1)	D462A (1)	blank	HeLa	HT29
B	378785	274316	275723	291663	335273	45	225108	127964	NO TSI
C	305022	247760	247912	259021	301733	31	223368	120732
D	295932	235963	235132	261712	301797	33	213325	116184
E	160403	135896	246138	218920	101852	49	191963	8001	TSI
F	148366	146718	226942	235432	84618	34	171756	7327
G	148200	124359	224065	248853	94798	33	178784	7098

### Sheet: 251030
CellTiter Glo assay - RHIM mutants
	20 ng/ml Doxycycline
<>	blank	WT (2)	I452S (2)	V458E (2)	G461Y (2)	D462A (2)	WT (3)	I452S (3)	V458E (3)	G461Y (3)	D462A (3)
B	28	153504	302683	201199	139763	244007	165678	190654	201443	261324	171681	NO TSI
C	34	158179	234735	176320	127675	247133	171671	278058	196746	189311	197693
D	34	145939	263543	181062	135347	243770	160042	186205	204360	204817	211457
E	31	45606	148185	153900	131604	125464	61283	113998	169633	173157	94450	TSI
F	21	72808	143605	154442	126779	119348	54814	105146	165461	167481	88574
G	35	32575	140287	186738	143491	116689	54724	122396	178093	176020	113164
	0 ng/ml Doxycycline
<>	blank	WT (2)	I452S (2)	V458E (2)	G461Y (2)	D462A (2)	WT (3)	I452S (3)	V458E (3)	G461Y (3)	D462A (3)
B	18	150320	198035	143029	130760	231638	153349	156832	168331	169837	189583	NO TSI
C	16	162325	232567	159082	143563	251267	181554	169035	210828	209854	204106
D	27	148785	233021	146382	132682	221420	151176	171758	193740	192715	196277

### Sheet: 251213
CellTiter Glo assay - RHIM mutants
20 ng/ml Doxycycline
<>	WT (4)	L449A (1)	G457V (1)	M468A (1)
B	58303	85949	94956	41576
C	68990	90789	89258	41573
D	72045	93237	98287	69901
E	37091	55254	57182	10145
F	36621	54025	51474	19774
G	35192	47721	45539	11443

### Sheet: 251218
CellTiter Glo assay - RHIM mutants
20 ng/ml Doxycycline
<>	WT (5)	L449A (2)	G457V (2)	M468A (2)
B	119033	133507	153418	146180
C	109269	136991	157006	131684
D	105261	151502	143349	131520
E	67480	64425	94909	88526
F	71289	65449	93148	93211
G	68750	55754	98423	87721

### Sheet: 260117
CellTiter Glo assay - RHIM mutants
20 ng/ml Doxycycline
<>	WT (6)	L449A (3)	G457V (3)	M468A (3)
B	208293	190794	529676	266934
C	221531	199490	522296	281239
D	197617	184058	443703	266646
E	73805	74651	159089	142583
F	61199	70186	150614	131913
G	62219	67804	140544	121786
